# Addressing biases in gene-set enrichment analysis: a case study of Alzheimer’s Disease

**DOI:** 10.1101/2023.08.13.553133

**Authors:** Artemy Bakulin, Noam B Teyssier, Martin Kampmann, Matvei Khoroshkin, Hani Goodarzi

## Abstract

Inferring the driving regulatory programs from comparative analysis of gene expression data is a cornerstone of systems biology. Many computational frameworks were developed to address this problem, including our iPAGE (**i**nformation-theoretic **P**athway **A**nalysis of **G**ene **E**xpression) toolset that uses information theory to detect non-random patterns of expression associated with given pathways or regulons^1^. Our recent observations, however, indicate that existing approaches are susceptible to the biases and artifacts that are inherent to most real world annotations. To address this, we have extended our information-theoretic framework to account for specific biases in biological networks using the concept of conditional information. This novel implementation, called pyPAGE, provides an unbiased way for the estimation of the activity of transcriptional and post-transcriptional regulons.

To showcase pyPAGE, we performed a comprehensive analysis of regulatory perturbations that underlie the molecular etiology of Alzheimer’s disease (AD). pyPAGE successfully recapitulated several known AD-associated gene expression programs. We also discovered several additional regulons whose differential activity is significantly associated with AD. We further explored how these regulators relate to pathological processes in AD through cell-type specific analysis of single cell gene expression datasets.
