## Supplementary material for "Addressing biases in gene-set enrichment analysis: a case study of Alzheimer’s Disease": S2

### Sheet: TF pathways - TFs_functions
	NFKB1	SOX10	SMAD1	KDM5A	TFAP2C	SIX2	TCF4	JARID2	DUX4	OTX2	ATF4	NR2F1	ZNF92	FOXP2	CDX2
plasma membrane bounded cell projection organization (GO:0120036)	1	1	1	0	1	1	0	1	1	1	1	0	1	0	1
neurogenesis (GO:0022008)	0	0	1	1	1	1	0	1	1	1	1	1	1	0	1
regulation of biosynthetic process (GO:0009889)	1	0	1	1	1	1	1	1	0	0	1	1	1	1	0
regulation of anatomical structure morphogenesis (GO:0022603)	0	1	1	1	1	1	1	1	0	0	1	1	1	1	0
regulation of catalytic activity (GO:0050790)	1	1	1	0	1	1	1	1	0	1	0	1	1	1	0
establishment of localization in cell (GO:0051649)	1	0	1	1	1	1	1	0	1	0	1	0	1	1	1
positive regulation of RNA metabolic process (GO:0051254)	1	0	1	1	1	1	1	1	0	0	1	1	0	1	1
adaptive immune response (GO:0002250)	1	1	0	1	1	1	0	1	1	0	1	1	1	0	1
regulation of cell migration (GO:0030334)	0	1	1	1	1	1	1	1	0	1	1	0	1	1	0
regulation of cell motility (GO:2000145)	0	1	1	1	1	1	1	1	0	1	1	0	1	1	0
negative regulation of cellular process (GO:0048523)	1	1	1	0	1	1	1	1	0	0	1	1	1	1	0
cell morphogenesis (GO:0000902)	0	1	0	1	0	1	1	1	0	1	1	1	1	1	1
negative regulation of biological process (GO:0048519)	1	1	1	0	1	1	1	1	0	0	1	1	1	1	0
positive regulation of cellular component organization (GO:0051130)	0	1	1	0	1	1	1	1	0	0	1	1	1	1	1
cell projection organization (GO:0030030)	1	1	1	0	1	1	1	1	1	0	1	0	1	0	1
positive regulation of macromolecule biosynthetic process (GO:0010557)	1	0	1	1	1	1	1	1	0	0	1	1	0	1	1
phosphorylation (GO:0016310)	1	0	1	0	1	1	1	1	1	0	0	1	1	1	1
macromolecule metabolic process (GO:0043170)	1	0	1	1	1	1	1	1	1	0	1	0	0	1	1
regulation of primary metabolic process (GO:0080090)	1	0	1	1	1	1	1	1	0	0	1	1	1	1	0
cellular component assembly (GO:0022607)	1	1	1	1	1	1	1	0	1	0	1	0	1	0	1
regulation of protein metabolic process (GO:0051246)	1	1	1	1	1	1	1	1	0	0	1	0	1	1	0
positive regulation of nucleobase-containing compound metabolic process (GO:0045935)	1	0	1	1	1	1	1	1	0	0	1	1	0	1	1
regulation of multicellular organismal process (GO:0051239)	0	1	1	1	1	1	1	1	0	0	1	1	1	1	0
intracellular signal transduction (GO:0035556)	1	0	1	0	1	1	1	1	0	1	1	1	1	1	0
detection of stimulus (GO:0051606)	1	0	1	1	1	1	1	1	1	0	1	0	1	1	0
regulation of locomotion (GO:0040012)	0	1	1	1	1	1	1	1	0	1	1	0	1	1	0
regulation of gene expression (GO:0010468)	1	0	1	1	1	1	1	1	0	0	1	1	1	1	0
cell cycle (GO:0007049)	1	0	1	1	1	1	1	0	1	0	1	0	0	1	1
negative regulation of cellular metabolic process (GO:0031324)	1	0	1	1	1	1	1	1	0	0	1	0	1	1	0
regulation of cell differentiation (GO:0045595)	0	1	1	1	1	1	1	1	0	0	0	1	1	1	0
negative regulation of metabolic process (GO:0009892)	1	0	1	0	1	1	1	1	0	0	1	1	1	1	0
animal organ development (GO:0048513)	0	0	1	1	1	1	1	1	0	0	1	1	1	1	0
positive regulation of molecular function (GO:0044093)	0	1	1	0	1	1	1	1	0	0	1	1	1	1	0
establishment of localization (GO:0051234)	1	0	1	0	1	1	1	1	1	0	1	0	1	1	0
positive regulation of cell motility (GO:2000147)	0	1	1	1	0	1	1	1	0	1	1	0	1	1	0
positive regulation of cell migration (GO:0030335)	0	1	1	1	0	1	1	1	0	1	1	0	1	1	0
negative regulation of cellular component organization (GO:0051129)	1	1	1	0	1	1	1	1	0	0	1	0	1	1	0
regulation of cellular biosynthetic process (GO:0031326)	1	0	1	1	1	1	0	1	0	0	1	1	1	1	0
cellular component biogenesis (GO:0044085)	1	1	1	1	1	1	1	0	1	0	1	0	0	0	1
regulation of response to stimulus (GO:0048583)	1	0	1	0	1	1	1	1	1	0	0	1	1	1	0
positive regulation of developmental process (GO:0051094)	0	0	1	1	1	1	1	1	0	0	1	1	1	1	0
regulation of signal transduction (GO:0009966)	1	0	1	0	1	1	1	1	0	0	1	1	1	1	0
regulation of cellular component biogenesis (GO:0044087)	1	1	1	0	1	1	1	1	0	0	1	0	1	1	0
positive regulation of DNA-templated transcription (GO:0045893)	1	0	1	0	1	1	1	1	0	0	1	1	0	1	0
organic substance biosynthetic process (GO:1901576)	1	0	1	1	1	1	1	1	0	0	1	0	0	1	0
organic cyclic compound metabolic process (GO:1901360)	1	0	1	1	1	0	1	0	1	0	1	0	0	1	1
cellular aromatic compound metabolic process (GO:0006725)	1	0	1	1	1	0	1	0	1	0	1	0	0	1	1
negative regulation of nitrogen compound metabolic process (GO:0051172)	1	0	1	0	1	1	1	1	0	0	1	0	1	1	0
anatomical structure formation involved in morphogenesis (GO:0048646)	1	0	1	1	1	1	0	1	0	0	0	1	1	1	0
generation of neurons (GO:0048699)	0	0	0	1	0	1	0	1	1	1	1	1	1	0	1
regulation of macromolecule biosynthetic process (GO:0010556)	1	0	1	1	1	1	0	1	0	0	1	1	0	1	0
regulation of localization (GO:0032879)	1	0	1	0	1	1	1	1	1	0	1	0	1	0	0
regulation of catabolic process (GO:0009894)	1	0	1	1	1	1	1	0	0	0	1	0	1	1	0
regulation of intracellular signal transduction (GO:1902531)	1	0	1	0	1	1	1	1	0	0	1	0	1	1	0
regulation of cell projection organization (GO:0031344)	0	1	0	0	1	1	1	1	0	0	1	0	1	1	1
response to endogenous stimulus (GO:0009719)	0	0	1	1	1	1	1	1	0	0	0	1	1	1	0
regulation of multicellular organismal development (GO:2000026)	0	0	1	1	1	1	1	1	0	0	0	1	1	1	0
regulation of cell cycle (GO:0051726)	1	0	1	1	1	0	1	1	0	0	1	0	0	1	1
biosynthetic process (GO:0009058)	1	0	1	1	1	1	1	1	0	0	1	0	0	1	0
heterocycle metabolic process (GO:0046483)	1	0	1	1	1	0	1	0	1	0	1	0	0	1	1
nucleobase-containing compound metabolic process (GO:0006139)	1	0	1	1	1	0	1	0	1	0	1	0	0	1	1
regulation of transport (GO:0051049)	1	0	1	1	1	1	1	1	0	0	1	0	1	0	0
cellular biosynthetic process (GO:0044249)	1	0	1	1	1	1	1	1	0	0	1	0	0	1	0
regulation of nucleobase-containing compound metabolic process (GO:0019219)	1	0	1	1	1	1	0	1	0	0	1	1	0	1	0
cell development (GO:0048468)	0	0	1	1	1	1	1	1	0	1	0	1	1	0	0
cellular nitrogen compound metabolic process (GO:0034641)	1	0	1	1	1	0	1	0	1	0	1	0	0	1	1
positive regulation of nucleic acid-templated transcription (GO:1903508)	1	0	1	0	1	1	1	1	0	0	1	1	0	1	0
positive regulation of cell communication (GO:0010647)	0	0	1	1	1	1	1	1	0	0	0	1	1	1	0
sensory perception (GO:0007600)	1	0	1	1	1	1	1	1	0	0	1	0	0	1	0
cellular response to stress (GO:0033554)	1	0	1	1	1	1	1	1	0	0	1	0	0	1	0
negative regulation of biosynthetic process (GO:0009890)	1	0	1	0	1	1	1	1	0	0	1	0	1	1	0
positive regulation of locomotion (GO:0040017)	0	1	1	1	0	1	1	1	0	0	1	0	1	1	0
negative regulation of macromolecule metabolic process (GO:0010605)	1	0	1	0	1	1	1	1	0	0	1	0	1	1	0
positive regulation of RNA biosynthetic process (GO:1902680)	1	0	1	0	1	1	1	1	0	0	1	1	0	1	0
negative regulation of cellular biosynthetic process (GO:0031327)	1	0	1	0	1	1	1	1	0	0	1	0	1	1	0
intracellular transport (GO:0046907)	1	0	1	1	1	0	1	0	1	0	1	0	0	1	1
positive regulation of signaling (GO:0023056)	0	0	1	1	1	1	1	1	0	0	0	1	1	1	0
positive regulation of transcription by RNA polymerase II (GO:0045944)	1	0	1	0	1	1	0	1	0	0	1	1	0	1	0
protein phosphorylation (GO:0006468)	0	0	1	0	1	1	1	1	0	0	0	1	1	0	1
cell migration (GO:0016477)	0	0	1	1	0	1	1	1	0	0	0	1	1	1	0
cellular response to organic substance (GO:0071310)	0	0	1	1	1	1	1	1	0	0	1	0	1	0	0
cellular response to stimulus (GO:0051716)	0	0	1	1	1	1	1	1	0	0	0	1	1	0	0
cell motility (GO:0048870)	0	0	1	1	1	1	1	1	0	0	0	0	1	1	0
neuron development (GO:0048666)	0	0	0	1	0	1	0	1	1	1	0	0	1	1	1
neuron differentiation (GO:0030182)	0	0	0	1	0	1	0	1	1	1	0	1	1	0	1
negative regulation of cell communication (GO:0010648)	0	0	1	0	1	1	1	1	0	0	0	1	1	1	0
positive regulation of signal transduction (GO:0009967)	0	0	1	1	1	1	1	1	0	0	0	1	1	0	0
circulatory system development (GO:0072359)	0	0	1	1	1	1	0	1	0	0	0	1	1	1	0
organic substance transport (GO:0071702)	1	0	1	1	1	1	1	0	0	0	1	0	1	0	0
regulation of cytoskeleton organization (GO:0051493)	0	0	1	0	1	1	1	1	0	0	1	0	1	1	0
regulation of protein modification process (GO:0031399)	0	0	1	0	1	1	1	1	0	0	1	0	1	1	0
complement activation, classical pathway (GO:0006958)	0	0	1	1	0	1	0	1	0	0	1	0	1	1	1
regulation of cell population proliferation (GO:0042127)	0	0	1	1	1	1	1	1	0	0	0	0	1	1	0
tube development (GO:0035295)	0	0	1	1	1	1	0	1	0	0	0	1	1	1	0
cellular catabolic process (GO:0044248)	1	0	1	1	1	1	1	0	0	0	1	0	0	1	0
catabolic process (GO:0009056)	1	0	1	1	1	1	1	0	0	0	1	0	0	1	0
transport (GO:0006810)	1	0	1	0	1	1	1	1	0	0	1	0	1	0	0
positive regulation of multicellular organismal process (GO:0051240)	0	0	1	1	1	1	1	1	0	0	0	1	1	0	0
regulation of plasma membrane bounded cell projection organization (GO:0120035)	0	1	0	0	0	1	1	1	0	0	1	0	1	1	1
response to organic substance (GO:0010033)	0	0	1	1	1	1	1	1	0	0	0	0	1	1	0

### Sheet: RBP pathways - RBPs_functions
	LIN28A	ZFP36	EWSR1	SERBP1	FXR1	METAP2	ALKBH5	PABPC4	DROSHA	IGF2BP1	RPS3	ILF3	PCBP1	LARP4	HNRNPD	HNRNPK
olfactory receptor activity (GO:0004984)	1	1	1	1	1	1	0	1	1	1	1	1	1	1	1	1
G protein-coupled receptor activity (GO:0004930)	1	1	1	1	1	1	0	1	1	1	1	1	1	1	1	1
transmembrane signaling receptor activity (GO:0004888)	1	1	1	1	1	1	0	1	1	0	1	1	1	1	1	1
heterocyclic compound binding (GO:1901363)	1	1	1	1	1	1	0	1	1	0	0	1	1	1	1	1
molecular transducer activity (GO:0060089)	1	1	1	0	1	1	0	1	1	0	1	0	1	1	1	1
transcription regulator activity (GO:0140110)	1	1	1	1	1	1	0	0	0	0	1	1	1	1	1	1
signaling receptor activity (GO:0038023)	1	1	1	0	1	1	0	1	1	0	1	0	1	1	1	1
cadherin binding (GO:0045296)	1	0	1	1	1	1	0	1	0	0	1	0	1	1	1	1
DNA binding (GO:0003677)	1	1	1	1	1	1	0	0	0	0	1	1	1	1	1	0
nucleic acid binding (GO:0003676)	1	1	1	1	1	1	0	1	0	0	0	1	1	1	1	0
RNA binding (GO:0003723)	1	1	1	1	1	1	0	1	0	0	1	0	1	1	1	0
catalytic activity (GO:0003824)	1	0	1	1	1	1	0	1	1	0	1	0	1	1	1	0
ion binding (GO:0043167)	1	1	1	1	1	1	0	0	0	1	0	0	1	0	1	1
odorant binding (GO:0005549)	1	1	1	0	1	1	0	1	0	0	1	0	1	1	1	0
protein-containing complex binding (GO:0044877)	1	0	1	1	1	1	0	1	0	0	1	0	1	1	1	0
transcription factor binding (GO:0008134)	1	1	1	1	1	1	0	1	0	0	0	0	1	0	1	1
ubiquitin protein ligase binding (GO:0031625)	1	1	1	0	1	1	0	1	0	0	1	0	1	1	1	0
identical protein binding (GO:0042802)	1	0	1	1	1	1	0	1	0	0	1	0	1	1	1	0
cell adhesion molecule binding (GO:0050839)	1	0	0	1	1	1	0	1	0	1	1	0	1	1	1	0
sequence-specific DNA binding (GO:0043565)	1	1	1	1	1	0	0	1	0	0	1	1	0	1	1	0
DNA-binding transcription factor binding (GO:0140297)	1	1	1	1	1	1	0	0	0	0	0	0	1	0	1	1
nucleotide binding (GO:0000166)	1	0	1	1	1	1	0	0	0	0	1	0	1	0	1	1
chromatin binding (GO:0003682)	1	1	1	1	1	1	0	0	0	0	0	0	1	0	1	1
transcription cis-regulatory region binding (GO:0000976)	1	1	1	0	1	0	0	1	0	0	1	1	0	1	1	0
transcription coactivator activity (GO:0003713)	1	0	1	1	1	1	0	0	0	1	0	0	1	0	1	1
nucleoside phosphate binding (GO:1901265)	1	0	1	1	1	1	0	0	0	0	1	0	1	0	1	1
transcription coregulator activity (GO:0003712)	1	1	1	1	1	1	0	0	0	0	0	0	1	0	1	1
cis-regulatory region sequence-specific DNA binding (GO:0000987)	1	1	1	0	1	0	0	1	0	0	1	1	0	1	1	0
transcription regulatory region nucleic acid binding (GO:0001067)	1	1	1	0	1	0	0	1	0	0	1	1	0	1	1	0
transferase activity (GO:0016740)	1	1	1	1	1	1	0	0	0	0	0	0	1	0	1	1
kinase binding (GO:0019900)	1	1	1	1	1	1	0	0	0	0	0	0	1	0	1	1
ribonucleoprotein complex binding (GO:0043021)	1	0	1	0	1	1	0	1	0	0	1	0	1	1	1	0
protein kinase binding (GO:0019901)	1	1	1	1	1	1	0	0	0	0	0	0	1	0	1	1
double-stranded DNA binding (GO:0003690)	1	1	1	0	1	0	0	1	0	0	1	1	0	1	1	0
ubiquitin-like protein ligase binding (GO:0044389)	1	1	1	0	1	0	0	1	0	0	1	0	1	1	1	0
sequence-specific double-stranded DNA binding (GO:1990837)	1	1	1	0	1	0	0	1	0	0	1	1	0	1	1	0
RNA polymerase II cis-regulatory region sequence-specific DNA binding (GO:0000978)	1	1	1	0	1	0	0	1	0	0	1	1	0	1	1	0
RNA polymerase II transcription regulatory region sequence-specific DNA binding (GO:0000977)	1	1	1	0	1	0	0	1	0	0	1	1	0	1	1	0
RNA polymerase II-specific DNA-binding transcription factor binding (GO:0061629)	1	1	1	1	1	1	0	0	0	0	0	0	1	0	1	1
metal ion binding (GO:0046872)	1	1	1	1	1	0	0	0	0	1	0	0	0	1	1	0
ribonucleotide binding (GO:0032553)	1	0	1	1	1	1	0	0	0	0	0	0	1	0	1	1
DNA-binding transcription factor activity, RNA polymerase II-specific (GO:0000981)	1	1	1	0	1	0	0	1	0	0	1	1	0	1	0	0
DNA-binding transcription factor activity (GO:0003700)	1	1	1	0	1	0	0	1	0	0	1	1	0	1	0	0
purine nucleotide binding (GO:0017076)	1	0	1	1	1	1	0	0	0	0	0	0	1	0	1	1
protein serine/threonine kinase activity (GO:0004674)	1	0	1	1	1	0	0	0	0	0	1	0	1	0	1	1
kinase activity (GO:0016301)	1	0	1	1	1	1	0	0	0	0	0	0	1	0	1	1
small molecule binding (GO:0036094)	1	0	1	1	1	1	0	0	0	0	1	0	1	0	1	0
transcription coregulator binding (GO:0001221)	1	1	1	1	1	1	0	0	0	0	0	0	1	0	0	1
purine ribonucleoside triphosphate binding (GO:0035639)	1	0	1	1	1	1	0	0	0	0	0	0	1	0	1	1
transferase activity, transferring phosphorus-containing groups (GO:0016772)	1	0	1	1	1	1	0	0	0	0	0	0	1	0	1	1
anion binding (GO:0043168)	1	0	1	1	1	1	0	0	0	0	0	0	1	0	1	1
protein domain specific binding (GO:0019904)	1	1	1	0	1	1	0	0	0	0	0	0	1	0	1	1
purine ribonucleotide binding (GO:0032555)	1	0	1	1	1	1	0	0	0	0	0	0	1	0	1	1
transcription corepressor activity (GO:0003714)	1	0	1	1	1	1	0	0	0	0	0	0	1	0	1	1
catalytic activity, acting on a protein (GO:0140096)	1	1	1	1	1	1	0	0	0	0	0	0	1	0	1	0
adenyl ribonucleotide binding (GO:0032559)	1	0	1	1	1	1	0	0	0	0	0	0	1	0	1	0
molecular adaptor activity (GO:0060090)	1	0	1	0	1	1	0	0	0	0	0	0	1	0	1	1
gated channel activity (GO:0022836)	1	1	1	0	1	0	0	1	0	0	0	0	0	1	1	0
carbohydrate derivative binding (GO:0097367)	1	0	1	1	1	1	0	0	0	0	1	0	0	0	1	0
ATP binding (GO:0005524)	1	0	1	1	1	1	0	0	0	0	0	0	1	0	1	0
adenyl nucleotide binding (GO:0030554)	1	0	1	1	1	1	0	0	0	0	0	0	1	0	1	0
cation binding (GO:0043169)	1	1	1	1	1	0	0	0	0	1	0	0	0	0	1	0
protein serine kinase activity (GO:0106310)	1	0	1	1	1	0	0	0	0	0	1	0	0	0	1	1
protein-macromolecule adaptor activity (GO:0030674)	1	0	1	0	1	1	0	0	1	0	0	0	1	0	0	1
receptor ligand activity (GO:0048018)	1	0	1	0	1	0	0	0	0	0	0	1	1	0	1	0
cytoskeletal protein binding (GO:0008092)	0	0	1	0	1	1	0	0	0	0	0	0	1	0	1	1
nuclear receptor coactivator activity (GO:0030374)	1	0	1	0	1	1	0	0	0	0	0	0	1	0	1	0
DNA-binding transcription activator activity, RNA polymerase II-specific (GO:0001228)	1	1	1	0	1	0	0	0	0	0	1	0	0	1	0	0
enzyme regulator activity (GO:0030234)	1	0	1	1	1	1	0	0	0	0	1	0	0	0	0	0
hydrolase activity, acting on acid anhydrides (GO:0016817)	1	1	1	0	1	1	0	0	0	0	0	0	0	0	1	0
hydrolase activity, acting on acid anhydrides, in phosphorus-containing anhydrides (GO:0016818)	1	1	1	0	1	1	0	0	0	0	0	0	0	0	1	0
phosphotransferase activity, alcohol group as acceptor (GO:0016773)	0	0	0	1	1	1	0	0	0	0	0	0	1	0	1	1
protein dimerization activity (GO:0046983)	1	0	1	0	1	0	0	1	0	0	1	0	0	0	0	0
protein N-terminus binding (GO:0047485)	1	0	1	0	1	0	0	1	0	0	0	0	0	0	0	1
passive transmembrane transporter activity (GO:0022803)	1	1	1	0	1	0	0	0	0	0	0	0	0	0	1	0
peptidase inhibitor activity (GO:0030414)	1	0	0	0	1	0	0	0	0	1	1	0	0	1	0	0
protein kinase activity (GO:0004672)	0	0	0	1	1	0	0	0	0	0	0	0	1	0	1	1
GTPase binding (GO:0051020)	1	0	1	0	1	1	0	0	0	0	0	0	0	0	1	0
channel activity (GO:0015267)	1	1	1	0	1	0	0	0	0	0	0	0	0	0	1	0
pyrophosphatase activity (GO:0016462)	1	0	1	0	1	1	0	0	0	0	0	0	0	0	1	0
small GTPase binding (GO:0031267)	1	0	1	0	1	1	0	0	0	0	0	0	0	0	1	0
cation channel activity (GO:0005261)	1	1	1	0	1	0	0	0	0	0	0	0	0	0	1	0
ubiquitin-protein transferase activity (GO:0004842)	1	1	1	0	1	0	0	0	0	0	0	0	0	0	1	0
ubiquitin-like protein transferase activity (GO:0019787)	1	1	1	0	1	0	0	0	0	0	0	0	0	0	1	0
extracellular matrix structural constituent (GO:0005201)	1	1	1	0	1	0	0	0	0	0	1	0	0	0	0	0
antigen binding (GO:0003823)	1	1	1	0	1	0	0	0	0	0	0	0	0	0	1	0
translation regulator activity (GO:0045182)	0	0	1	0	1	1	0	1	0	0	0	0	0	0	1	0
structural molecule activity (GO:0005198)	0	0	0	0	0	1	0	1	1	0	1	0	0	1	0	0
structural constituent of ribosome (GO:0003735)	0	0	0	0	0	1	0	1	1	0	1	0	0	1	0	0
histone binding (GO:0042393)	1	1	1	0	1	0	0	0	0	0	0	0	0	0	1	0
signaling receptor activator activity (GO:0030546)	1	0	1	0	1	0	0	0	0	0	0	1	0	0	1	0
ribonucleoside triphosphate phosphatase activity (GO:0017111)	1	0	1	0	1	1	0	0	0	0	0	0	0	0	1	0
ion channel activity (GO:0005216)	1	1	1	0	1	0	0	0	0	0	0	0	0	0	1	0
DNA-binding transcription activator activity (GO:0001216)	1	1	1	0	1	0	0	0	0	0	1	0	0	0	0	0
mRNA binding (GO:0003729)	1	1	1	0	1	0	0	0	0	0	0	0	0	0	1	0
mRNA 3'-UTR binding (GO:0003730)	1	1	1	0	1	0	0	0	0	0	0	0	0	0	1	0
NADH dehydrogenase activity (GO:0003954)	0	0	0	0	0	0	0	1	1	0	1	0	0	1	0	0
endopeptidase inhibitor activity (GO:0004866)	0	0	0	0	1	0	0	0	0	1	1	0	0	1	0	0
electron transfer activity (GO:0009055)	0	0	0	0	0	0	0	1	1	0	1	0	0	1	0	0
RNA polymerase binding (GO:0070063)	0	1	1	0	1	0	0	0	0	1	0	0	0	0	0	0

### Sheet: miRNA pathways - miRNAs_functio
	MIR106B-5P	MIR506-3P	MIR124-3P	miR-506 (GTGCCTT)	MIR6825-5P	MIR302C-5P
regulation of cell communication (GO:0010646)	1	1	1	1	1	1
positive regulation of cellular process (GO:0048522)	1	1	1	1	1	1
regulation of gene expression (GO:0010468)	1	1	1	1	1	1
regulation of nitrogen compound metabolic process (GO:0051171)	1	1	1	1	1	1
negative regulation of cellular process (GO:0048523)	1	1	1	1	1	1
cellular process (GO:0009987)	1	1	1	1	1	1
biological regulation (GO:0065007)	1	1	1	1	1	1
biological_process (GO:0008150)	1	1	1	1	1	1
developmental process (GO:0032502)	1	1	1	1	1	1
generation of neurons (GO:0048699)	1	1	1	1	1	1
regulation of primary metabolic process (GO:0080090)	1	1	1	1	1	1
negative regulation of biological process (GO:0048519)	1	1	1	1	1	1
positive regulation of biological process (GO:0048518)	1	1	1	1	1	1
regulation of cellular metabolic process (GO:0031323)	1	1	1	1	1	1
nervous system development (GO:0007399)	1	1	1	1	1	1
cell morphogenesis (GO:0000902)	1	1	1	1	1	1
cell morphogenesis involved in differentiation (GO:0000904)	1	1	1	1	1	1
neurogenesis (GO:0022008)	1	1	1	1	1	1
regulation of signaling (GO:0023051)	1	1	1	1	1	1
regulation of cellular process (GO:0050794)	1	1	1	1	1	1
regulation of biological process (GO:0050789)	1	1	1	1	1	1
neuron differentiation (GO:0030182)	1	1	1	1	1	1
anatomical structure development (GO:0048856)	1	1	1	1	1	1
regulation of metabolic process (GO:0019222)	1	1	1	1	1	1
system development (GO:0048731)	1	1	1	1	1	1
multicellular organism development (GO:0007275)	1	1	1	1	1	1
regulation of macromolecule metabolic process (GO:0060255)	1	1	1	1	1	1
detection of chemical stimulus involved in sensory perception (GO:0050907)	1	1	1	1	1	1
regulation of cellular biosynthetic process (GO:0031326)	1	1	1	1	0	1
multicellular organismal process (GO:0032501)	1	1	1	1	1	0
cellular localization (GO:0051641)	1	1	1	1	1	0
regulation of RNA metabolic process (GO:0051252)	1	1	1	1	0	1
anatomical structure morphogenesis (GO:0009653)	1	1	1	1	0	1
cell differentiation (GO:0030154)	1	1	1	1	0	1
neuron projection morphogenesis (GO:0048812)	1	1	1	1	1	0
positive regulation of cellular biosynthetic process (GO:0031328)	1	1	1	1	0	1
positive regulation of RNA metabolic process (GO:0051254)	1	1	1	1	0	1
positive regulation of cellular metabolic process (GO:0031325)	1	1	1	1	0	1
positive regulation of transcription by RNA polymerase II (GO:0045944)	1	1	1	1	0	1
cell development (GO:0048468)	1	1	1	1	0	1
regulation of cellular localization (GO:0060341)	1	1	1	1	0	1
regulation of transcription by RNA polymerase II (GO:0006357)	1	1	1	1	0	1
tube morphogenesis (GO:0035239)	1	1	1	1	0	1
regulation of RNA biosynthetic process (GO:2001141)	1	1	1	1	0	1
regulation of DNA-templated transcription (GO:0006355)	1	1	1	1	0	1
regulation of macromolecule biosynthetic process (GO:0010556)	1	1	1	1	0	1
neuron projection development (GO:0031175)	1	1	1	1	1	0
cell morphogenesis involved in neuron differentiation (GO:0048667)	1	1	1	1	0	1
cell part morphogenesis (GO:0032990)	1	1	1	1	1	0
intracellular signal transduction (GO:0035556)	1	1	1	1	0	1
macromolecule modification (GO:0043412)	1	1	1	1	0	1
regulation of signal transduction (GO:0009966)	1	1	1	1	0	1
neuron development (GO:0048666)	1	1	1	1	1	0
protein modification process (GO:0036211)	1	1	1	1	0	1
cell projection morphogenesis (GO:0048858)	1	1	1	1	1	0
regulation of developmental process (GO:0050793)	1	1	1	1	0	1
positive regulation of macromolecule biosynthetic process (GO:0010557)	1	1	1	1	0	1
positive regulation of RNA biosynthetic process (GO:1902680)	1	1	1	1	0	1
tube development (GO:0035295)	1	1	1	1	0	1
cellular component organization or biogenesis (GO:0071840)	1	1	1	1	0	1
positive regulation of nucleobase-containing compound metabolic process (GO:0045935)	1	1	1	1	0	1
cellular response to organic substance (GO:0071310)	1	1	1	1	0	1
positive regulation of nucleic acid-templated transcription (GO:1903508)	1	1	1	1	0	1
negative regulation of biosynthetic process (GO:0009890)	1	1	1	1	0	1
regulation of localization (GO:0032879)	1	1	1	1	1	0
cellular developmental process (GO:0048869)	1	1	1	1	0	1
regulation of biosynthetic process (GO:0009889)	1	1	1	1	0	1
positive regulation of nitrogen compound metabolic process (GO:0051173)	1	1	1	1	0	1
plasma membrane bounded cell projection morphogenesis (GO:0120039)	1	1	1	1	1	0
negative regulation of cellular biosynthetic process (GO:0031327)	1	1	1	1	0	1
negative regulation of cellular metabolic process (GO:0031324)	1	1	1	1	0	1
sensory perception of chemical stimulus (GO:0007606)	1	1	1	1	0	1
detection of chemical stimulus involved in sensory perception of smell (GO:0050911)	1	1	1	1	0	1
regulation of nucleic acid-templated transcription (GO:1903506)	1	1	1	1	0	1
regulation of nucleobase-containing compound metabolic process (GO:0019219)	1	1	1	1	0	1
positive regulation of biosynthetic process (GO:0009891)	1	1	1	1	0	1
negative regulation of macromolecule biosynthetic process (GO:0010558)	1	1	1	1	0	1
negative regulation of macromolecule metabolic process (GO:0010605)	1	1	1	1	0	1
negative regulation of metabolic process (GO:0009892)	1	1	1	1	0	1
positive regulation of metabolic process (GO:0009893)	1	1	1	1	0	1
positive regulation of DNA-templated transcription (GO:0045893)	1	1	1	1	0	1
positive regulation of macromolecule metabolic process (GO:0010604)	1	1	1	1	0	1
cellular component organization (GO:0016043)	1	1	1	1	0	1
circulatory system development (GO:0072359)	1	1	1	1	0	1
plasma membrane bounded cell projection organization (GO:0120036)	1	1	1	1	0	0
embryo development (GO:0009790)	0	1	1	1	0	1
cellular macromolecule localization (GO:0070727)	1	1	1	1	0	0
regulation of cellular component organization (GO:0051128)	1	1	1	1	0	0
protein localization (GO:0008104)	1	1	1	1	0	0
detection of chemical stimulus (GO:0009593)	1	1	1	1	0	0
detection of stimulus (GO:0051606)	1	1	1	1	0	0
detection of stimulus involved in sensory perception (GO:0050906)	1	1	1	1	0	0
developmental cell growth (GO:0048588)	1	1	1	1	0	0
regulation of anatomical structure morphogenesis (GO:0022603)	1	1	1	1	0	0
regulation of biological quality (GO:0065008)	1	1	1	1	0	0
cellular response to endogenous stimulus (GO:0071495)	1	1	1	1	0	0
cellular response to chemical stimulus (GO:0070887)	1	1	1	1	0	0
developmental growth (GO:0048589)	1	1	1	1	0	0
developmental growth involved in morphogenesis (GO:0060560)	1	1	1	1	0	0
positive regulation of multicellular organismal process (GO:0051240)	1	1	1	1	0	0
